# Ecological specialisation and evolutionary reticulation in extant Hyaenidae

**DOI:** 10.1101/2020.10.14.338871

**Authors:** M V Westbury, Diana Le Duc, David A. Duchêne, Arunkumar Krishnan, Stefan Prost, Sereina Rutschmann, Jose H. Grau, Love Dalen, Alexandra Weyrich, Karin Norén, Lars Werdelin, Fredrik Dalerum, Torsten Schöneberg, Michael Hofreiter

## Abstract

During the Miocene, Hyaenidae was a highly diverse family of Carnivora that has since been severely reduced to four extant genera, each of which contains only a single species. These species include the bone-cracking spotted, striped, and brown hyenas, and the specialised insectivorous aardwolf. Previous genome studies have analysed the evolutionary histories of the spotted and brown hyenas, but little is known about the remaining two species. Moreover, the genomic underpinnings of scavenging and insectivory, defining traits of the extant species, remain elusive. To tackle these questions, we generated an aardwolf genome and analysed it together with those from the other three species. We provide new insights into the evolutionary relationships between the species, the genomic underpinnings of their scavenging and insectivorous lifestyles, and their respective genetic diversities and demographic histories. High levels of phylogenetic discordance within the family suggest gene flow between the aardwolf lineage and the ancestral brown/striped hyena lineage. Genes related to immunity and digestion in the bone-cracking hyenas and craniofacial development in the aardwolf showed the strongest signals of selection in their respective lineages, suggesting putative key adaptations to carrion or termite feeding. We also found a family-wide expansion in olfactory receptor genes suggesting that an acute sense of smell was a key early adaptation for the Hyaenidae family. Finally, we report very low levels of genetic diversity within the brown and striped hyenas despite no signs of inbreeding, which we putatively link to their similarly slow decline in N_e_over the last ∼2 million years. We found much higher levels of genetic diversity in both the spotted hyena and aardwolf and more stable population sizes through time. Taken together, these findings highlight how ecological specialisation can impact the evolutionary history, demographics, and adaptive genetic changes of a lineage.
