## Supplementary table S3 for "Ecological specialisation and evolutionary reticulation in extant Hyaenidae"

### Sheet: Sheet1
Gene name	Gene symbol	Gene description	Length	lnL_model0	Omega (all branches)	lnL_model2	Omega (background)	Omega (foreground)	Chi square	Evolutionary rate	MGI mutant phenotypes (Genecards.org)
ENSFCAG00000000814	HSP90AA1	heat shock protein 90 alpha family class A member 1	2202	-3567.4	0.00284	-3564.96	0.00189	0.11449	4.89447	faster	behavior/neurological, endocrine/exocrine gland, mortality/aging cellular, craniofacial, reproductive system, skeleton, immune system, growth/size/body region
ENSFCAG00000000914	NOTCH3	notch 3	7257	-6422.89	0.13162	-6418.57	0.10938	6.18127	8.62925	faster	cardiovascular system, respiratory system, vision/eye, homeostasis/metabolism, nervous system, behavior/neurological, neoplasm integument, endocrine/exocrine gland, mortality/aging cellular, muscle, reproductive system, skeleton, embryo, normal, hearing/vestibular/ear, renal/urinary system, hematopoietic system, immune system, growth/size/body region
ENSFCAG00000001357	UACA	uveal autoantigen with coiled-coil domains and ankyrin repeats	3225	-5750.31	0.144	-5748.13	0.13746	1.22082	4.35744	faster	cardiovascular system, respiratory system, homeostasis/metabolism, neoplasm integument, endocrine/exocrine gland, cellular, liver/biliary system, reproductive system, renal/urinary system, hematopoietic system, immune system
ENSFCAG00000001930	CHRNA5	cholinergic receptor nicotinic alpha 5 subunit	1578	-1951.97	0.26328	-1944.45	0.14081	1.35746	15.0354	faster	nervous system, behavior/neurological, integument
ENSFCAG00000002076	TANC2	tetratricopeptide repeat	6219	-9385.88	0.01564	-9382.95	0.01144	0.18253	5.84583	faster	mortality/aging
ENSFCAG00000002286	PLCD1	phospholipase C delta 1	825	-1322.79	0.04882	-1320.06	0.03736	0.51293	5.45009	faster	homeostasis/metabolism, neoplasm integument, endocrine/exocrine gland, cellular, reproductive system, hematopoietic system, immune system, growth/size/body region
ENSFCAG00000002447	DOCK3	dedicator of cytokinesis 3	6405	-7697.11	0.01125	-7695.07	0.0085	0.2879	4.07579	faster	nervous system, behavior/neurological, muscle, hematopoietic system, immune system
ENSFCAG00000002890	PTPN5	protein tyrosine phosphatase	906	-1432.26	0.08699	-1425.85	0.04021	0.52636	12.8131	faster	cardiovascular system, nervous system, behavior/neurological, skeleton, adipose tissue
ENSFCAG00000002993	MTMR9	myotubularin related protein 9	1233	-1871.61	0.02053	-1869.65	0.01048	0.45082	3.92672	faster	NA
ENSFCAG00000003080	PRKAA2	protein kinase AMP-activated catalytic subunit alpha 2	1743	-2419.17	0.22499	-2416.61	0.20809	366.802	5.12554	faster	homeostasis/metabolism, nervous system, behavior/neurological, endocrine/exocrine gland, cellular, muscle, hearing/vestibular/ear, renal/urinary system, adipose tissue, hematopoietic system, immune system, growth/size/body region
ENSFCAG00000003176	CUX2	cut like homeobox 2	2088	-3288.9	0.08703	-3286.71	0.06938	0.26525	4.38499	faster	nervous system, mortality/aging cellular, embryo
ENSFCAG00000003537	NR2C2	nuclear receptor subfamily 2 group C member 2	810	-1226.06	0.01334	-1222.98	0.0001	0.53136	6.15525	faster	homeostasis/metabolism, nervous system, behavior/neurological, integument, endocrine/exocrine gland, mortality/aging cellular, craniofacial, liver/biliary system, reproductive system, embryo, adipose tissue, hematopoietic system, immune system, growth/size/body region
ENSFCAG00000003574	PHC2	polyhomeotic homolog 2	1032	-1560.32	0.08355	-1555.96	0.04318	1.09611	8.70855	faster	limbs/digits/tail, digestive/alimentary, mortality/aging cellular, craniofacial, reproductive system, skeleton, embryo, hearing/vestibular/ear, immune system, growth/size/body region
ENSFCAG00000004345	SLC6A1	solute carrier family 6 member 1	1554	-2352	0.00422	-2349.56	0.00213	0.14118	4.89757	faster	digestive/alimentary, homeostasis/metabolism, cellular, liver/biliary system, renal/urinary system, immune system
ENSFCAG00000004476	SLC26A3	solute carrier family 26 member 3	1164	-1972.46	0.12558	-1970.09	0.10764	1.28042	4.73673	faster	digestive/alimentary, homeostasis/metabolism, endocrine/exocrine gland, mortality/aging cellular, growth/size/body region
ENSFCAG00000005076	PPP6R3	protein phosphatase 6 regulatory subunit 3	486	-847.176	0.0979	-844.94	0.0752	0.87423	4.4721	faster	NA
ENSFCAG00000005710	BRD3	bromodomain containing 3	6462	-1209.83	0.1189	-1205.92	0.07585	0.82884	7.81058	faster	NA
ENSFCAG00000006278	ARID1B	AT-rich interaction domain 1B	4782	-6284.65	0.11443	-6282.49	0.10613	0.65325	4.31539	faster	cardiovascular system, homeostasis/metabolism, nervous system, behavior/neurological, integument, mortality/aging muscle, skeleton, renal/urinary system, adipose tissue, hematopoietic system, immune system, growth/size/body region
ENSFCAG00000007072	AQP10	aquaporin 10	1011	-961.635	0.18715	-957.168	0.11556	0.94431	8.93297	faster	NA
ENSFCAG00000007436	GPR19	G protein-coupled receptor 19	1650	-2068.57	0.08706	-2064.53	0.07007	1.32265	8.07851	faster	behavior/neurological
ENSFCAG00000007581	PKP3	plakophilin 3	2832	-3622.03	0.10661	-3617.27	0.08326	0.35057	9.52434	faster	integument, cellular, normal, immune system, growth/size/body region
ENSFCAG00000008861	MTA2	metastasis associated 1 family member 2	1983	-3067.61	0.03095	-3064.06	0.02229	0.79879	7.09893	faster	homeostasis/metabolism, integument, mortality/aging cellular, craniofacial, liver/biliary system, reproductive system, skeleton, renal/urinary system, hematopoietic system, immune system, growth/size/body region
ENSFCAG00000009182	LCP1	lymphocyte cytosolic protein 1	1821	-2803.73	0.02295	-2801.8	0.01828	1.6057	3.8611	faster	homeostasis/metabolism, behavior/neurological, mortality/aging hematopoietic system, immune system
ENSFCAG00000009724	SLC22A7	solute carrier family 22 member 7	1593	-2790.15	0.20759	-2782.08	0.22376	1.6079	16.1465	faster	NA
ENSFCAG00000010395	MED12L	mediator complex subunit 12 like	4623	-5574.93	0.06143	-5568.78	0.04731	2.25474	12.3056	faster	NA
ENSFCAG00000010673	TP53BP2	tumor protein p53 binding protein 2	4524	-5305.66	0.09253	-5303.25	0.08588	0.3175	4.8253	faster	NA
ENSFCAG00000012088	ASH1L	ASH1 like histone lysine methyltransferase	9390	-11766	0.15765	-11749.5	0.13847	1.64924	32.9837	faster	cardiovascular system, respiratory system, vision/eye, homeostasis/metabolism, behavior/neurological, integument, endocrine/exocrine gland, mortality/aging reproductive system, skeleton, embryo, renal/urinary system, adipose tissue, hematopoietic system, immune system, growth/size/body
ENSFCAG00000012794			870	-1347.92	0.14308	-1345.34	0.09257	1.32292	5.15658	faster	NA
ENSFCAG00000015237	SCUBE2	signal peptide CUB domain and EGF like domain containing 2	3732	-3866.6	0.22356	-3864.16	0.19655	1.56248	4.88225	faster	limbs/digits/tail, cellular, skeleton, growth/size/body region
ENSFCAG00000018843	CACNA1H	calcium voltage-gated channel subunit alpha1 H	1863	-2914.79	0.05729	-2912.35	0.05088	2.9951	4.88434	faster	cardiovascular system, respiratory system, nervous system, behavior/neurological, muscle, skeleton, growth/size/body region
ENSFCAG00000025702	ADNP	activity dependent neuroprotector homeobox	3312	-5029.14	0.04201	-5026.33	0.03014	0.19126	5.62306	faster	nervous system, mortality/aging, embryo
ENSFCAG00000028658	PROX2	prospero homeobox 2	1926	-2125.96	0.3241	-2123.73	0.28908	6.3955	4.46981	faster	vision/eye, digestive/alimentary
ENSFCAG00000029388	LAYN	layilin	456	-712.258	0.05305	-709.575	0.02704	0.66596	5.36498	faster	NA
ENSFCAG00000030212	MAP4K3	mitogen-activated protein kinase kinase kinase kinase 3	2541	-1484.96	0.44949	-1481.74	0.31973	1.1389	6.43461	faster	hematopoietic system, immune system
ENSFCAG00000031061			1041	-1535.71	0.23261	-1533.39	0.17602	1.09026	4.65019	faster	NA
ENSFCAG00000033069	SLC39A3	solute carrier family 39 member 3	945	-1466.03	0.05196	-1463.12	0.04139	0.76374	5.8288	faster	limbs/digits/tail, integument, craniofacial, embryo, hematopoietic system, immune system, growth/size/body region
ENSFCAG00000034890			5382	-1152.29	0.69646	-1149.46	0.75007	166.299	5.64177	faster	NA
ENSFCAG00000038643			960	-1685.93	0.13658	-1683.98	0.1209	2.56174	3.90159	faster	NA
