## Supplementary table S4 for "Ecological specialisation and evolutionary reticulation in extant Hyaenidae"

### Sheet: Sheet1
Gene name	Gene symbol	Length	lnL_model0	Omega (all branches)	lnL_model2	Omega (background)	Omega (foreground)	Chi square	Evolutionary rate	Gene description
ENSFCAG00000000129	ZNF672	1377	-2371.35	0.15427	-2369.09	0.13384	0.57604	4.5235	faster	zinc finger protein 672
ENSFCAG00000000154	HERC2	13578	-1899.43	0.12528	-1896.25	0.07476	0.62396	6.37628	faster	HECT and RLD domain containing E3 ubiquitin protein ligase 2
ENSFCAG00000000352	SCAMP2	768	-1195.31	0.08866	-1190.89	0.05001	1.2034	8.83977	faster	secretory carrier membrane protein 2
ENSFCAG00000000646	DSC1	603	-922.296	0.03934	-917.135	0.0001	0.30492	10.3227	faster	desmocollin 1
ENSFCAG00000000797	FMNL1	1233	-1846.09	0.0226	-1841.95	0.0114	0.63961	8.28065	faster	formin like 1
ENSFCAG00000001089	CPNE5	582	-894.649	0.00811	-892.46	0.00407	0.20284	4.37817	faster	copine 5
ENSFCAG00000001120	PIGO	2850	-4558.25	0.18952	-4556.16	0.16476	0.57378	4.17751	faster	phosphatidylinositol glycan anchor biosynthesis class O
ENSFCAG00000001132	HSPA8	990	-1817.54	0.18581	-1805.85	0.08361	0.71066	23.3767	faster	heat shock protein family A (Hsp70) member 8
ENSFCAG00000001151		378	-668.994	0.28084	-665.778	0.16912	2.08163	6.43235	faster
ENSFCAG00000001167	NLRX1	1443	-2339.95	0.10788	-2337.52	0.0916	0.49126	4.86656	faster	NLR family member X1
ENSFCAG00000001175	ZBTB46	5616	-1646.82	0.0808	-1643.97	0.0615	0.24686	5.69945	faster	zinc finger and BTB domain containing 46
ENSFCAG00000001520	AMIGO2	1566	-2233.29	0.15255	-2228.65	0.11866	2.11572	9.28317	faster	adhesion molecule with Ig like domain 2
ENSFCAG00000001714	FAM53C	918	-1369.35	0.05003	-1366.57	0.01785	0.47001	5.55114	faster	family with sequence similarity 53 member C
ENSFCAG00000001776		2916	-1608.39	0.32662	-1604.48	0.23272	0.85335	7.81048	faster
ENSFCAG00000001889	ZSWIM3	2091	-3431.76	0.17754	-3429.1	0.15139	0.56908	5.31816	faster	zinc finger SWIM-type containing 3
ENSFCAG00000002053	TICAM2	705	-1091.35	0.13107	-1088.74	0.10728	6.0375	5.21726	faster	toll like receptor adaptor molecule 2
ENSFCAG00000002090	B4GALNT1	1368	-2071.46	0.07012	-2069	0.05095	0.49707	4.92094	faster	beta-1,4-N-acetyl-galactosaminyltransferase 1
ENSFCAG00000002269	ANKFY1	1740	-2892.53	0.0562	-2884.3	0.03917	0.61486	16.4505	faster	ankyrin repeat and FYVE domain containing 1
ENSFCAG00000002323	FOXJ2	870	-1416.63	0.02651	-1413.58	0.01783	0.5758	6.09712	faster	forkhead box J2
ENSFCAG00000002469	UBALD2	315	-433.045	0.02091	-430.976	0.0001	0.23362	4.13916	faster	UBA like domain containing 2
ENSFCAG00000002495	P2RX2	1326	-1154.87	0.51396	-1151.71	0.30823	1.38351	6.32227	faster	purinergic receptor P2X 2
ENSFCAG00000002523	LRP4	1647	-2455.26	0.02245	-2453.28	0.01436	0.13843	3.96408	faster	LDL receptor related protein 4
ENSFCAG00000002739		804	-1313.03	0.00396	-1310.26	0.0001	0.07202	5.53424	faster
ENSFCAG00000002751	GATAD2B	1773	-2830.64	0.03451	-2828.18	0.02432	0.19042	4.90504	faster	GATA zinc finger domain containing 2B
ENSFCAG00000002762	CYP4B1	1536	-2531.44	0.21165	-2526.39	0.16687	1.58153	10.0969	faster	cytochrome P450 family 4 subfamily B member 1
ENSFCAG00000002791	P2RY8	1077	-1647.9	0.06554	-1644.62	0.05229	0.37225	6.56571	faster	P2Y receptor family member 8
ENSFCAG00000002889	LENG8	3543	-3667.46	0.03297	-3662.48	0.02118	0.15268	9.96944	faster	leukocyte receptor cluster member 8
ENSFCAG00000002961	RAP1GAP	3612	-3089.76	0.10549	-3084.75	0.06101	0.30289	10.0261	faster	RAP1 GTPase activating protein
ENSFCAG00000003050	UBTF	1254	-1801.6	0.00282	-1798.4	0.0001	0.08812	6.39823	faster	upstream binding transcription factor, RNA polymerase I
ENSFCAG00000003186	NFKBIB	894	-1397.42	0.08909	-1394.17	0.06676	1.30789	6.48874	faster	NFKB inhibitor beta
ENSFCAG00000003254	SCP2D1	582	-860.454	0.61703	-856.664	0.33279	2.59288	7.58025	faster	SCP2 sterol binding domain containing 1
ENSFCAG00000003497	STRADA	4653	-1545.03	0.04786	-1542.8	0.02544	0.36598	4.45148	faster	STE20-related kinase adaptor alpha
ENSFCAG00000003659	DNMT3A	3564	-3025.4	0.04517	-3022.78	0.02991	0.29978	5.23766	faster	DNA methyltransferase 3 alpha
ENSFCAG00000003668	L3MBTL2	1599	-2425.82	0.04677	-2423.53	0.03415	0.27428	4.58503	faster	L3MBTL2, polycomb repressive complex 1 subunit
ENSFCAG00000003884	NAA25	6249	-3952.94	0.22135	-3942.62	0.0823	0.64997	20.6393	faster	N(alpha)-acetyltransferase 25, NatB auxiliary subunit
ENSFCAG00000004011	VPS52	930	-1367.43	0.01706	-1365.45	0.0001	0.14129	3.95235	faster	VPS52, GARP complex subunit
ENSFCAG00000004062	TNIP2	678	-1144.46	0.14481	-1139.15	0.07282	0.56997	10.608	faster	TNFAIP3 interacting protein 2
ENSFCAG00000004267	KDM1B	780	-1215.53	0.04081	-1212.33	0.02085	0.7018	6.40439	faster	lysine demethylase 1B
ENSFCAG00000004412	GALNT6	936	-1469.55	0.07096	-1466.69	0.05212	0.8588	5.71355	faster	polypeptide N-acetylgalactosaminyltransferase 6
ENSFCAG00000004847	BNC1	2943	-5049.54	0.15169	-5047.6	0.14201	0.38517	3.87859	faster	basonuclin 1
ENSFCAG00000004876	USF3	4230	-6980.02	0.35168	-6976.53	0.30013	0.78531	6.97473	faster	upstream transcription factor family member 3
ENSFCAG00000005150	GRIK3	738	-1121.99	0.0058	-1119.21	0.0001	0.11622	5.55103	faster	glutamate ionotropic receptor kainate type subunit 3
ENSFCAG00000005171	USP31	1884	-2952.57	0.13833	-2949.48	0.10794	0.78745	6.18375	faster	ubiquitin specific peptidase 31
ENSFCAG00000005340	PUS3	1443	-2287.82	0.27267	-2285.44	0.22604	1.95944	4.75319	faster	pseudouridylate synthase 3
ENSFCAG00000005384		12195	-1719.02	0.06796	-1713.83	0.015	0.54483	10.389	faster
ENSFCAG00000005466	EFTUD2	2919	-4462.06	0.005	-4459.74	0.00255	0.12341	4.63786	faster	elongation factor Tu GTP binding domain containing 2
ENSFCAG00000005553	DUPD1	987	-903.872	0.18912	-895.85	0.0849	1.53734	16.0439	faster	dual specificity phosphatase and pro isomerase domain containing 1
ENSFCAG00000005580	PCK2	1923	-2966.86	0.06768	-2964.21	0.05445	0.52608	5.28955	faster	phosphoenolpyruvate carboxykinase 2, mitochondrial
ENSFCAG00000005811	KAT14	1665	-2631.03	0.02506	-2629.01	0.01754	0.16275	4.02998	faster	lysine acetyltransferase 14
ENSFCAG00000005937	STIP1	570	-1024.15	0.13189	-1015.63	0.06459	1.54504	17.0335	faster	stress induced phosphoprotein 1
ENSFCAG00000006082	EOGT	4863	-1427.13	0.22516	-1423.61	0.15442	1.38095	7.03286	faster	EGF domain specific O-linked N-acetylglucosamine transferase
ENSFCAG00000006263		2040	-3148.05	0.07595	-3145.37	0.06107	0.59029	5.35638	faster
ENSFCAG00000006374	ATP4A	2868	-4287.24	0.0136	-4284.21	0.00743	0.07554	6.07007	faster	ATPase H+/K+ transporting alpha subunit
ENSFCAG00000006385		741	-1169.11	0.03038	-1165.75	0.01543	0.66424	6.72226	faster
ENSFCAG00000006461	DMRT2	1650	-1969.65	0.22153	-1967.52	0.19121	1.55913	4.26103	faster	doublesex and mab-3 related transcription factor 2
ENSFCAG00000006477		1353	-2035.11	0.00675	-2031.54	0.0001	0.36218	7.14368	faster
ENSFCAG00000006526	PXK	432	-644.246	0.0648	-640.352	0.0001	0.80772	7.78824	faster	PX domain containing serine/threonine kinase like
ENSFCAG00000006569	KIAA1211	4284	-6572.84	0.34211	-6570.82	0.3117	0.59066	4.04922	faster	KIAA1211
ENSFCAG00000006608	PDIA3	1518	-2219.22	0.04794	-2216.33	0.02937	0.73246	5.79241	faster	protein disulfide isomerase family A member 3
ENSFCAG00000006636	PRMT5	1017	-1569.46	0.03852	-1562.87	0.0001	0.24731	13.1869	faster	protein arginine methyltransferase 5
ENSFCAG00000006764		2289	-2403.37	0.05166	-2398.51	0.02168	0.28332	9.71679	faster
ENSFCAG00000006903	TAX1BP1	2985	-2613.84	0.242	-2608.28	0.17394	1.5154	11.1145	faster	Tax1 binding protein 1
ENSFCAG00000007001	NOX1	2292	-1360.55	0.76971	-1357.68	0.42882	1.5098	5.74125	faster	NADPH oxidase 1
ENSFCAG00000007046	PIPOX	918	-1638.71	0.27295	-1635.96	0.22342	1.39676	5.49338	faster	pipecolic acid and sarcosine oxidase
ENSFCAG00000007114	RALGDS	552	-893.472	0.13908	-883.951	0.03034	1.23881	19.0427	faster	ral guanine nucleotide dissociation stimulator
ENSFCAG00000007213	SERPINI1	978	-1485.68	0.06656	-1483.41	0.04551	0.73147	4.54017	faster	serpin family I member 1
ENSFCAG00000007593	TALDO1	771	-1177.94	0.09512	-1175.9	0.07215	0.65499	4.07347	faster	transaldolase 1
ENSFCAG00000007617	PUSL1	1005	-990.797	0.27865	-986.61	0.14345	0.93662	8.37387	faster	pseudouridylate synthase-like 1
ENSFCAG00000007987	TULP4	5877	-4998.19	0.05507	-4996.26	0.04651	0.14893	3.85911	faster	tubby like protein 4
ENSFCAG00000008007	NSMAF	1395	-2350.93	0.05934	-2347.92	0.04735	0.3844	6.025	faster	neutral sphingomyelinase activation associated factor
ENSFCAG00000008083	RICTOR	5601	-5176.88	0.17282	-5172.82	0.1372	0.35948	8.12267	faster	RPTOR independent companion of MTOR complex 2
ENSFCAG00000008222	RPN1	552	-905.809	0.03797	-902.072	0.02189	0.40232	7.4743	faster	ribophorin I
ENSFCAG00000008432	PDXK	1323	-774.371	0.09852	-764.419	0.03396	369.23	19.9028	faster	pyridoxal kinase
ENSFCAG00000008493	XYLB	357	-616.953	0.13205	-614.963	0.08104	0.57227	3.98069	faster	xylulokinase
ENSFCAG00000008539	WDR13	831	-1315.54	0.00693	-1312.7	0.0001	0.1514	5.68321	faster	WD repeat domain 13
ENSFCAG00000008635	GDPD2	1332	-2029.08	0.02714	-2026.81	0.0102	0.15752	4.53684	faster	glycerophosphodiester phosphodiesterase domain containing 2
ENSFCAG00000008682	GALR1	1050	-1584.06	0.14871	-1581.36	0.11137	0.49874	5.41335	faster	galanin receptor 1
ENSFCAG00000008821	RUVBL1	3570	-1361.51	0.11247	-1333.62	0.0001	0.59334	55.7859	faster	RuvB like AAA ATPase 1
ENSFCAG00000009538	TRIP13	1044	-1747.42	0.08912	-1745.36	0.07425	0.5376	4.1105	faster	thyroid hormone receptor interactor 13
ENSFCAG00000009668	OR4S1	930	-1567.42	0.25005	-1563.32	0.18741	2.74995	8.20666	faster	olfactory receptor family 4 subfamily S member 1
ENSFCAG00000009682	GRM6	2826	-3396.86	0.01672	-3394.11	0.01041	0.06618	5.49888	faster	glutamate metabotropic receptor 6
ENSFCAG00000009764	HSP90AB1	2175	-3362.43	0.00478	-3357.45	0.0001	0.06542	9.97304	faster	heat shock protein 90 alpha family class B member 1
ENSFCAG00000009774	MEF2B	1281	-1733.13	0.1321	-1730.62	0.08407	0.36305	5.02662	faster	myocyte enhancer factor 2B
ENSFCAG00000009971	PTCH2	2055	-3040.66	0.09678	-3038.45	0.0733	0.59411	4.42129	faster	patched 2
ENSFCAG00000009982	FOXK1	2334	-2624.46	0.03586	-2622	0.02708	0.12483	4.93649	faster	forkhead box K1
ENSFCAG00000010030	THSD4	672	-1105.33	0.1008	-1098.83	0.02841	0.38344	13.0063	faster	thrombospondin type 1 domain containing 4
ENSFCAG00000010062	TCERG1	2100	-2977.43	0.03029	-2973.79	0.01543	0.656	7.29033	faster	transcription elongation regulator 1
ENSFCAG00000010227	ASB2	1941	-1918.47	0.15101	-1913.67	0.11153	0.69134	9.59829	faster	ankyrin repeat and SOCS box containing 2
ENSFCAG00000010375	HECW1	7185	-3863.4	0.33143	-3847.31	0.12037	0.69057	32.1912	faster	HECT, C2 and WW domain containing E3 ubiquitin protein ligase 1
ENSFCAG00000010395	MED12L	4623	-5574.93	0.06143	-5566.9	0.03868	0.52178	16.0598	faster	mediator complex subunit 12 like
ENSFCAG00000010432		2976	-2740.11	0.16969	-2729.81	0.08235	0.71131	20.5999	faster
ENSFCAG00000010501	GMPR	678	-1208.3	0.08716	-1194.08	0.02365	1.08993	28.4507	faster	guanosine monophosphate reductase
ENSFCAG00000010561		5934	-9001.9	0.0721	-8996.12	0.0603	0.19837	11.5512	faster
ENSFCAG00000010673	TP53BP2	4524	-5305.66	0.09253	-5301.57	0.08167	0.30047	8.17056	faster	tumor protein p53 binding protein 2
ENSFCAG00000010683	CAMKV	1551	-2131.32	0.20705	-2129.02	0.15774	0.97978	4.60398	faster	CaM kinase like vesicle associated
ENSFCAG00000011194	PTGS1	1080	-1651.08	0.05559	-1648.9	0.03908	0.28986	4.35529	faster	prostaglandin-endoperoxide synthase 1
ENSFCAG00000011258	ERGIC1	606	-877.935	0.01278	-875.882	0.0001	0.12438	4.1045	faster	endoplasmic reticulum-golgi intermediate compartment 1
ENSFCAG00000011338	SSRP1	2058	-3100.04	0.01072	-3097.81	0.00581	0.06696	4.47083	faster	structure specific recognition protein 1
ENSFCAG00000011378	MCM4	2262	-3568.95	0.08511	-3564.38	0.06406	0.70736	9.15114	faster	minichromosome maintenance complex component 4
ENSFCAG00000011415	GARS	6246	-2625.9	0.10098	-2609.89	0.02954	4.21895	32.0265	faster	glycyl-tRNA synthetase
ENSFCAG00000011649	ASAP3	5085	-2349.74	0.2296	-2346.68	0.18248	0.5295	6.11628	faster	ArfGAP with SH3 domain, ankyrin repeat and PH domain 3
ENSFCAG00000011809	ACSL3	669	-1132.56	0.04035	-1130.37	0.02769	0.34681	4.3848	faster	acyl-CoA synthetase long chain family member 3
ENSFCAG00000012092	CLMN	1152	-2042.65	0.10259	-2036.67	0.07574	0.7912	11.9615	faster	calmin
ENSFCAG00000012308	ARHGAP30	3519	-2354.92	0.10669	-2352.36	0.09314	0.92993	5.13467	faster	Rho GTPase activating protein 30
ENSFCAG00000012348		1119	-1577.62	0.18393	-1574.58	0.12687	0.74562	6.07086	faster
ENSFCAG00000012350		945	-1514.71	0.26849	-1511.71	0.20458	2.22362	6.00043	faster
ENSFCAG00000012465	ADPRHL2	885	-1332.76	0.03806	-1329.88	0.02321	0.57505	5.75822	faster	ADP-ribosylhydrolase like 2
ENSFCAG00000012525	KCNB2	2664	-3104.88	0.10573	-3102.23	0.0742	0.27949	5.30516	faster	potassium voltage-gated channel subfamily B member 2
ENSFCAG00000012765	GNE	2211	-3389.51	0.03054	-3386.13	0.01643	0.21083	6.75746	faster	glucosamine (UDP-N-acetyl)-2-epimerase/N-acetylmannosamine kinase
ENSFCAG00000012976	DMTN	1623	-1228.09	0.32361	-1223.38	0.06133	0.65572	9.42059	faster	dematin actin binding protein
ENSFCAG00000013065	PITPNM3	747	-1436.76	0.15138	-1429.19	0.07156	0.41454	15.1517	faster	PITPNM family member 3
ENSFCAG00000013102	KDM5B	1812	-2716.65	0.02435	-2709.75	0.0001	0.33919	13.8056	faster	lysine demethylase 5B
ENSFCAG00000013165	PAPSS2	984	-1551.36	0.03744	-1546.32	0.02116	1.45519	10.0883	faster	3'-phosphoadenosine 5'-phosphosulfate synthase 2
ENSFCAG00000013441	NEFL	1488	-2059.3	0.00448	-2057.15	0.0001	0.04417	4.29572	faster	neurofilament light
ENSFCAG00000013559	RSU1	771	-1482.14	0.62758	-1477.06	0.45484	5.95155	10.1479	faster	Ras suppressor protein 1
ENSFCAG00000013609	NSD3	2442	-3591.14	0.13669	-3588.96	0.11312	1.16357	4.35423	faster	nuclear receptor binding SET domain protein 3
ENSFCAG00000014042	CNOT3	1758	-2687.89	0.03391	-2685.35	0.02496	0.14312	5.07895	faster	CCR4-NOT transcription complex subunit 3
ENSFCAG00000014093	NOP58	1434	-2122.26	0.03194	-2120.21	0.02024	0.21649	4.11021	faster	NOP58 ribonucleoprotein
ENSFCAG00000014190	MTMR14	381	-569.147	0.03442	-567.06	0.0001	0.39327	4.17407	faster	myotubularin related protein 14
ENSFCAG00000014234	CPA1	1200	-1984.8	0.10836	-1982.19	0.08744	0.38473	5.23093	faster	carboxypeptidase A1
ENSFCAG00000014326	SLC7A1	1785	-2945.57	0.0987	-2942.75	0.08567	0.79697	5.64189	faster	solute carrier family 7 member 1
ENSFCAG00000014420	PTK2B	1824	-2777.83	0.04599	-2775.55	0.02889	0.16392	4.55552	faster	protein tyrosine kinase 2 beta
ENSFCAG00000014707	TBC1D9B	4953	-4049.32	0.08977	-4045.9	0.0679	0.18943	6.82636	faster	TBC1 domain family member 9B
ENSFCAG00000014886	ARHGEF40	1293	-2097.94	0.11153	-2094.94	0.08026	0.43863	5.99304	faster	Rho guanine nucleotide exchange factor 40
ENSFCAG00000014919	RHBDL1	1095	-1659.05	0.05838	-1657.01	0.03927	0.21842	4.08462	faster	rhomboid like 1
ENSFCAG00000015197	CDK5RAP1	2088	-2288.7	0.2189	-2284.04	0.15292	1.53641	9.32536	faster	CDK5 regulatory subunit associated protein 1
ENSFCAG00000015217	2020-03-02	741	-1123.7	0.02482	-1120.23	0.0125	0.48458	6.92481	faster	membrane associated ring-CH-type finger 2
ENSFCAG00000015300	TTI2	468	-810.946	0.23273	-808.885	0.19891	778.452	4.1221	faster	TELO2 interacting protein 2
ENSFCAG00000015578	MGAT3	2199	-2309.78	0.06034	-2307.66	0.04843	0.20921	4.23724	faster	mannosyl (beta-1,4-)-glycoprotein beta-1,4-N-acetylglucosaminyltransferase
ENSFCAG00000015633	INVS	618	-969.141	0.02441	-965.617	0.0001	0.17137	7.04839	faster	inversin
ENSFCAG00000015640	PDIA2	2169	-2594.75	0.15939	-2591.39	0.13523	0.74298	6.71369	faster	protein disulfide isomerase family A member 2
ENSFCAG00000015645	TMEM8A	2178	-3657.82	0.10722	-3651.73	0.08518	0.42347	12.183	faster	transmembrane protein 8A
ENSFCAG00000015688	ZFHX4	3204	-5203.83	0.03453	-5200.95	0.02776	0.15822	5.75585	faster	zinc finger homeobox 4
ENSFCAG00000015743	SPTY2D1	903	-1380.14	0.264	-1377.88	0.18987	1.79371	4.51824	faster	SPT2 chromatin protein domain containing 1
ENSFCAG00000018083		597	-847.508	0.06239	-835.549	0.00891	0.98056	23.9182	faster
ENSFCAG00000018329	ASIC2	732	-1062.47	0.02328	-1060.18	0.0001	0.33141	4.59328	faster	acid sensing ion channel subunit 2
ENSFCAG00000018440	UCHL5	948	-1393.6	0.03152	-1390.98	0.01135	0.27178	5.22535	faster	ubiquitin C-terminal hydrolase L5
ENSFCAG00000018594		765	-1125.85	0.02356	-1123.2	0.0001	0.49093	5.28513	faster
ENSFCAG00000019050		1044	-1513.71	0.02046	-1511.48	0.0001	0.23343	4.46325	faster
ENSFCAG00000019374	PARP8	1281	-2190.99	0.23474	-2184.74	0.13438	0.81205	12.4932	faster	poly(ADP-ribose) polymerase family member 8
ENSFCAG00000021945	HHIPL1	879	-1327.68	0.07142	-1325.71	0.05657	0.3045	3.93879	faster	HHIP like 1
ENSFCAG00000022044	SLC25A33	654	-1123.37	0.11734	-1117.47	0.06441	1.1714	11.811	faster	solute carrier family 25 member 33
ENSFCAG00000022163	UBXN2B	4089	-161.413	0.50979	-159.352	0.1487	1.37914	4.1218	faster	UBX domain protein 2B
ENSFCAG00000022219	ZNF300	3465	-2517.72	0.19627	-2515.73	0.17047	1.3003	3.98569	faster	zinc finger protein 300
ENSFCAG00000022297	MIEF1	1389	-2223.62	0.02818	-2221	0.01875	0.15913	5.25242	faster	mitochondrial elongation factor 1
ENSFCAG00000022454	THOC1	525	-778.993	0.0458	-777.041	0.0001	0.13762	3.90406	faster	THO complex 1
ENSFCAG00000022677	ADNP2	3633	-5823.7	0.13377	-5820.59	0.11595	0.29889	6.2228	faster	ADNP homeobox 2
ENSFCAG00000022781	RAVER2	2124	-1774.49	0.20035	-1771.36	0.12261	0.64176	6.26433	faster	ribonucleoprotein, PTB binding 2
ENSFCAG00000022853	PSMA8	1704	-608.425	0.2164	-603.022	0.07603	2.3866	10.8062	faster	proteasome subunit alpha 8
ENSFCAG00000023273	INTS10	870	-1303.12	0.1179	-1297.77	0.0362	1.47042	10.6972	faster	integrator complex subunit 10
ENSFCAG00000023345	ECHDC3	1071	-916.938	0.12037	-914.781	0.07051	0.33781	4.31403	faster	enoyl-CoA hydratase domain containing 3
ENSFCAG00000024002	FBXO25	375	-581.367	0.03557	-576.017	0.00704	0.4844	10.7016	faster	F-box protein 25
ENSFCAG00000024047	ZFP1	1365	-1933.67	0.04577	-1931.41	0.03371	0.23697	4.52365	faster	ZFP1 zinc finger protein
ENSFCAG00000024115	GEMIN4	3168	-5121.01	0.159	-5118.49	0.14581	0.71185	5.03471	faster	gem nuclear organelle associated protein 4
ENSFCAG00000024301	CEL	1677	-2848.95	0.11907	-2845.69	0.1013	0.66435	6.5251	faster	carboxyl ester lipase
ENSFCAG00000024824	OR52E4	948	-1495.35	0.23446	-1493.26	0.18682	1.56715	4.17978	faster	olfactory receptor family 52 subfamily E member 4
ENSFCAG00000024851	CAPN15	3480	-3891.82	0.05767	-3889.08	0.04819	0.17308	5.46461	faster	calpain 15
ENSFCAG00000024876	RTL5	792	-1226.51	0.11388	-1224.52	0.07055	0.58747	3.96955	faster	40S ribosomal protein S4, X isoform
ENSFCAG00000025513	AATK	4833	-6294.31	0.25379	-6292.17	0.23343	0.44781	4.29364	faster	apoptosis associated tyrosine kinase
ENSFCAG00000025572	2020-03-07	3393	-2791.39	0.3107	-2789.29	0.23633	0.60598	4.19035	faster	membrane associated ring-CH-type finger 7
ENSFCAG00000025620	ITPKB	3297	-1541.52	0.09232	-1538.85	0.07504	0.31898	5.34733	faster	inositol-trisphosphate 3-kinase B
ENSFCAG00000025726		2025	-3426.11	0.15443	-3423.59	0.13571	0.563	5.03952	faster
ENSFCAG00000026041	SMO	2409	-3585.5	0.07822	-3579.19	0.05936	1.12632	12.6199	faster	smoothened, frizzled class receptor
ENSFCAG00000026237		561	-952.24	0.26596	-949.872	0.14311	0.74153	4.73481	faster
ENSFCAG00000026328	ZNF518A	8754	-7046.23	0.26674	-7043.88	0.2405	0.65211	4.70215	faster	zinc finger protein 518A
ENSFCAG00000026331	LRIG2	705	-1143.79	0.06037	-1140.11	0.03125	0.63207	7.36923	faster	leucine rich repeats and immunoglobulin like domains 2
ENSFCAG00000026393		687	-1172.89	0.32749	-1169.7	0.24384	2.69221	6.37695	faster
ENSFCAG00000026403		951	-1461.72	0.28531	-1459.6	0.22756	0.99101	4.23234	faster
ENSFCAG00000026437	WASF1	969	-1357.36	0.03639	-1353.23	0.0001	0.41184	8.27116	faster	WAS protein family member 1
ENSFCAG00000026859	SPECC1L	8001	-3359.44	0.08886	-3355.67	0.0681	0.87304	7.54635	faster	sperm antigen with calponin homology and coiled-coil domains 1 like
ENSFCAG00000026872	OR2G3	1134	-1511.88	0.18779	-1509.85	0.15455	1.42807	4.06391	faster	olfactory receptor family 2 subfamily G member 3
ENSFCAG00000026876	GRINA	2040	-1145.68	0.1581	-1143.19	0.09927	0.50903	4.97767	faster	glutamate ionotropic receptor NMDA type subunit associated protein 1
ENSFCAG00000026940	TM9SF2	774	-1172.81	0.01266	-1170.8	0.0001	0.1104	4.02897	faster	transmembrane 9 superfamily member 2
ENSFCAG00000026974		1530	-1583.02	0.1991	-1579.85	0.14659	0.92076	6.33543	faster
ENSFCAG00000027196	SMPD1	1860	-3006.79	0.22802	-3004.63	0.20474	1.62992	4.30689	faster	sphingomyelin phosphodiesterase 1
ENSFCAG00000027697	FAM109B	552	-962.256	0.18918	-959.534	0.14116	1.42388	5.44323	faster	family with sequence similarity 109 member B
ENSFCAG00000028051	PLAGL2	1191	-1780.93	0.02086	-1775.96	0.0001	0.36821	9.93714	faster	PLAG1 like zinc finger 2
ENSFCAG00000028119	CWC25	624	-1086.14	0.05278	-1081.82	0.03381	0.33122	8.63856	faster	CWC25 spliceosome associated protein homolog
ENSFCAG00000028654	DBX1	1032	-1559.17	0.10296	-1557.24	0.07722	0.7906	3.85941	faster	developing brain homeobox 1
ENSFCAG00000028868		1725	-3014.79	0.14719	-3011.46	0.13172	0.9447	6.65325	faster
ENSFCAG00000028872	GLYR1	756	-1119.68	0.06951	-1114.78	0.0001	0.5596	9.81379	faster	glyoxylate reductase 1 homolog
ENSFCAG00000028884	C2CD3	7062	-3248.87	0.43919	-3246.79	0.37019	1.10419	4.15808	faster	C2 calcium dependent domain containing 3
ENSFCAG00000028949	ING2	843	-1295.74	0.01426	-1292.16	0.0001	0.09656	7.17797	faster	inhibitor of growth family member 2
ENSFCAG00000029234	MTMR6	846	-1408.02	0.07268	-1404.69	0.05322	0.96377	6.64567	faster	myotubularin related protein 6
ENSFCAG00000029548	RTP2	735	-1085.32	0.13434	-1082.74	0.09971	1.01883	5.1604	faster	receptor transporter protein 2
ENSFCAG00000029579	ANKRD63	1149	-607.858	0.02022	-605.812	0.0001	0.22048	4.0911	faster	ankyrin repeat domain 63
ENSFCAG00000029682	HGSNAT	531	-892.316	0.18694	-889.407	0.10933	1.00347	5.81706	faster	heparan-alpha-glucosaminide N-acetyltransferase
ENSFCAG00000029716	DDB1	2814	-4238.47	0.01494	-4235.65	0.01026	0.15417	5.63675	faster	damage specific DNA binding protein 1
ENSFCAG00000029889	LRCH3	864	-1449.99	0.19439	-1445.78	0.12182	1.06826	8.42362	faster	leucine rich repeats and calponin homology domain containing 3
ENSFCAG00000030292	TFCP2	3609	-1702.05	0.16228	-1698.5	0.09012	0.77473	7.10597	faster	transcription factor CP2
ENSFCAG00000030539	OR52B2	981	-1354.75	0.23455	-1351.84	0.16142	2.13964	5.81705	faster	olfactory receptor family 52 subfamily B member 2
ENSFCAG00000030586	ZNF326	1338	-1910.09	0.01354	-1907.24	0.0001	0.33843	5.68251	faster	zinc finger protein 326
ENSFCAG00000030890	BICD2	1809	-2625.3	0.0274	-2619.42	0.01623	0.14652	11.7636	faster	BICD cargo adaptor 2
ENSFCAG00000030930	FBXL7	1335	-1833.74	0.0407	-1831.09	0.02912	0.39024	5.29675	faster	F-box and leucine rich repeat protein 7
ENSFCAG00000031645		939	-1528.52	0.48799	-1526.05	0.37261	2.96762	4.93942	faster
ENSFCAG00000031826	MEIOC	2691	-4150.2	0.28634	-4148.05	0.2538	1.6341	4.30768	faster	meiosis specific with coiled-coil domain
ENSFCAG00000031849	CSNK1A1	954	-1632.58	0.42964	-1629.19	0.30199	2.04182	6.79354	faster	casein kinase 1 alpha 1
ENSFCAG00000031904	POMK	861	-1381.08	0.09024	-1378.86	0.06564	0.58922	4.44844	faster	protein-O-mannose kinase
ENSFCAG00000031967	YTHDC2	1314	-2052.22	0.03329	-2047.85	0.01547	0.21553	8.74428	faster	YTH domain containing 2
ENSFCAG00000031994	API5	1422	-2119.29	0.00772	-2116.71	0.0001	0.11941	5.16802	faster	apoptosis inhibitor 5
ENSFCAG00000032590		903	-1647.85	0.23703	-1643.86	0.13595	0.51943	7.98397	faster
ENSFCAG00000032671	TRIM10	924	-1583.29	0.28365	-1581.29	0.23149	1.06436	4.01468	faster	tripartite motif containing 10
ENSFCAG00000033384		933	-1227.34	0.17545	-1224.83	0.11991	0.6312	5.02419	faster
ENSFCAG00000033414		789	-1280.28	0.03042	-1270.98	0.00953	0.19369	18.597	faster
ENSFCAG00000035491		750	-1288.02	0.01954	-1284.86	0.01474	0.11211	6.33126	faster
ENSFCAG00000035670	LRIT3	1365	-2327.84	0.35947	-2325.64	0.31957	5.3426	4.38983	faster	leucine rich repeat, Ig-like and transmembrane domains 3
ENSFCAG00000035902		1089	-1901.63	0.34314	-1896.57	0.28774	3.61119	10.111	faster
ENSFCAG00000037770		1140	-592.99	0.58671	-590.724	0.28419	1.24191	4.53132	faster
ENSFCAG00000038261	MYL9	546	-845.596	0.01047	-841.103	0.0001	0.12868	8.98591	faster	myosin light chain 9
ENSFCAG00000038333	RIMKLB	1161	-1747.84	0.01013	-1745.15	0.0001	0.1853	5.3817	faster	ribosomal modification protein rimK like family member B
ENSFCAG00000038643		960	-1685.93	0.13658	-1683.27	0.10778	0.52902	5.32502	faster
ENSFCAG00000039298	PTH	348	-548.907	0.20979	-546.856	0.1231	1.39599	4.10179	faster	parathyroid hormone
ENSFCAG00000039523	SLITRK5	2943	-3870.97	0.06329	-3867.37	0.04783	0.35894	7.19366	faster	SLIT and NTRK like family member 5
